# Versatile toolkit for highly-efficient and scarless overexpression of circular RNAs

**DOI:** 10.1101/2023.11.21.568171

**Authors:** Brett W. Stringer, Marta Gabryelska, Shashikanth Marri, Letitia Clark, He Lin, Laura Gantley, Ryan Liu, Jeremy E. Wilusz, Vanessa M. Conn, Simon J. Conn

## Abstract

Circular RNAs (circRNAs) are a class of single-stranded, covalently closed RNA that contain a unique back-splice junction (bsj) sequence created by the ligation of their 5’ and 3’ ends via spliceosome-catalyzed back-splicing. A key step in illuminating the cellular roles of specific circRNAs is via increasing their expression. This is frequently done by transfecting cells with plasmid DNA containing cloned exons from which the circRNA is transcribed, flanked by sequences that promote back-splicing. We observed that commonly used plasmids lead to the production of circRNAs with molecular scars at the circRNA bsj. Stepwise redesign of the cloning vector corrected this problem, ensuring *bona fide* circRNAs are produced with their natural bsj at high efficiency. The fidelity of circRNAs produced from this new construct was validated by RNA sequencing and also functionally validated. To increase the utility of this modified resource for expressing circRNA, we developed an expanded set of vectors incorporating this design that (i) enables selection with a variety of antibiotics and fluorescent proteins, (ii) employs a range of promoters varying in promoter strength and (iii) generated a complementary set of lentiviral plasmids for difficult-to-transfect cells. These resources provide a novel and versatile toolkit for high-efficiency and scarless overexpression of circular RNAs that fulfill a critical need for the investigation of circRNA function.
