## Supplementary Table S1 for "Versatile toolkit for highly-efficient and scarless overexpression of circular RNAs"

### Sheet: mc2
Constructs based on mc2 vector. Addgene #202214
Vector name	Backbone	Insert gene name	Exons	circRNA name	Vector sequenced (Sanger/Whole plasmid)	BSJ sequence-verified	AddGene plasmid #
mc2 neo	mc2 neo	none	none	none	Whole plasmid	NA	206214
mc2 puro	mc2 puro	none	none	none	(Whole plasmid)	NA	206215
mc2 hygro	mc2 hygro	none	none	none	(Whole plasmid)	NA	206216
mc2 blast	mc2 blast	none	none	none	(Whole plasmid)	NA	206217
mc2 mNeon	mc2 mNeon	none	none	none	(Whole plasmid)	NA	206218
mc2 mCherry	mc2 mCherry	none	none	none	(Whole plasmid)	NA	206219
mc2 neo circEGFR(2-6)	mc2 neo	EGFR	2,3,4,5,6	circEGFR(2-6)	Sanger	Yes
mc2 neo circEGFR(2-20)	mc2 neo	EGFR	2-20	circEGFR(2-20)	Sanger	Yes
mc2 neo circEGFR(19-20)	mc2 neo	EGFR	19,20	circEGFR(19,20)	Sanger	Yes
mc2 neo circNFASC(29,30)	mc2 neo	NFASC	26,27	circNFASC(29,30)	Sanger	Yes
mc2 neo circBCR(9-14)	mc2 neo	BCR	9,10,11,12,13,14	circBCR(9-14)	Sanger	Yes
mc2 neo circTNIK(5-7)	mc2 neo	TNIK	5,6,7	circTNIK(5-7)	Sanger	Yes
mc2 neo circMLLT2(3,4)	mc2 neo	MLLT2	3,4	circMLLT2(3,4)	Sanger	Yes
mc2 neo circKCNN2(8)	mc2 neo	KCNN2	8	circKCNN2(8)	Sanger	Yes
mc2 neo circPPP1R13B(2-4)	mc2 neo	PPP1R13B	2,3,4	circPPP1R13B(2-4)	Sanger	Yes
mc2 neo circCORO1C(7,8)	mc2 neo	CORO1C	7,8	circCORO1C(7,8)	Sanger	Yes
mc2 neo QKI	mc2 neo QKI	none	none	none	Sanger	NA
mc2 neo FUS	mc2 neo FUS	none	none	none	Sanger	NA
mc2 neo NOVA2	mc2 neo NOVA2	none	none	none	Sanger	NA
mc2 neo MBNL1	mc2 neo MBNL1	none	none	none	Sanger	NA
mc2 neo Poly	mc2 neo Poly	none	none	none	Sanger	NA
mc2 neo circEGFR(2-6) QKI	mc2 neo QKI	EGFR	2,3,4,5,6	circEGFR(2-6)	Sanger
mc2 neo circEGFR(2-6) FUS	mc2 neo FUS	EGFR	2,3,4,5,6	circEGFR(2-6)	Sanger
mc2 neo circEGFR(2-6) NOVA2	mc2 neo NOVA2	EGFR	2,3,4,5,6	circEGFR(2-6)	Sanger
mc2 neo circEGFR(2-6) MBNL1	mc2 neo MBNL1	EGFR	2,3,4,5,6	circEGFR(2-6)	Sanger
mc2 neo circEGFR(2-6) Poly	mc2 neo Poly	EGFR	2,3,4,5,6	circEGFR(2-6)	Sanger
mc2 neo circNFASC(29,30) QKI	mc2 neo QKI	NFASC	29,30	circNFASC(29,30)	Sanger
mc2 neo circNFASC(29,30) FUS	mc2 neo FUS	NFASC	29,30	circNFASC(29,30)	Sanger
mc2 neo circNFASC(29,30) NOVA2	mc2 neo NOVA2	NFASC	29,30	circNFASC(29,30)	Sanger
mc2 neo circNFASC(29,30) MBNL1	mc2 neo MBNL1	NFASC	29,30	circNFASC(29,30)	Sanger
mc2 neo circNFASC(29,30) Poly	mc2 neo Poly	NFASC	29,30	circNFASC(29,30)	Sanger
mc2 neo EF1a	mc2 neo EF1a	none	none	none	Sanger	NA
mc2 neo hPGK	mc2 neo hPGK	none	none	none	Sanger	NA

### Sheet: mc
Constructs based on CircRNA mini Vector (mc). Addgene #60648
Vector name	Backbone	Insert gene name	Exons	circRNA name	Vector sequenced (Sanger/Whole plasmid)	BSJ sequence-verified
mc EV	minicirc neo	none	none	none	Whole plasmid	NA
mc circEGFR(2-6)	minicirc neo	EGFR	2,3,4,5,6	circEGFR(2-6)	Sanger	Yes (incorrect BSJ)
mc circEGFR(19,20)	minicirc neo	EGFR	19,20	circEGFR(19,20)	Sanger	Yes (incorrect BSJ)
mc circEGFR(2-20)	minicirc neo	EGFR	2023-02-20	circEGFR(2-20)	Sanger	Yes (incorrect BSJ)
mc circNFASC(29,30)	minicirc neo	NFASC	29,30	circNFASC(29,30)	Sanger	Yes (incorrect BSJ)
mc circBCR(9-14)	minicirc neo	BCR	9,10,11,12,13,14	circBCR(9-14)	Sanger	Yes (incorrect BSJ)
mc circTNIK(5-7)	minicirc neo	TNIK	5,6,7	circTNIK(5-7)	Sanger	Yes (incorrect BSJ)
mc circMLLT2(3,4)	minicirc neo	MLLT2	3,4	circMLLT2(3,4)	Sanger	Yes (incorrect BSJ)

### Sheet: pcDNA3 Original
Constructs based on cloning into pcDNA3.1(+) using native flanking introns
Vector name	Backbone	Insert gene name	Exons	circRNA name	Vector sequenced (Sanger/Whole plasmid)	BSJ sequence-verified
pcDNA3.1 (EV)	pcDNA3.1-neo	none	none	none	Whole plasmid	NA
pcDNA3.1:circEGFR(2-6)	pcDNA3.1-neo	EGFR	2,3,4,5,6	circEGFR(2-6)	Sanger	Yes
pcDNA3.1:circEGFR(19-20)	pcDNA3.1-neo	EGFR	19,20	circEGFR(19,20)	Sanger	Yes
pcDNA3.1:circEGFR(2-20)	pcDNA3.1-neo	EGFR	2023-02-20	circEGFR(2-20)	Sanger	Yes

### Sheet: Lentiviral
Expression constructs used in this manuscript
Vector name	Backbone	Insert gene name	Exons	circRNA name	Vector sequenced	BSJ sequence-verified
pF CAG mc2 IRES puro	pF CAG IRES puro	none	none	none		NA
pF CAG mc2 IRES hygro	pF CAG IRES hygro	none	none	none		NA
pF CAG mc2 IRES neo	pF CAG IRES neo	none	none	none		NA
pF CAG mc2 IRES blast	pF CAG IRES blast	none	none	none		NA
pF hPGK mc2 IRES puro	pF hPGK mc2 IRES puro	none	none	none		NA
pF hPGK mc2 IRES hygro	pF hPGK mc2 IRES hygro	none	none	none		NA
pF hPGK mc2 IRES neo	pF hPGK mc2 IRES neo	none	none	none		NA
pF hPGK mc2 IRES blast	pF hPGK mc2 IRES blast	none	none	none		NA
pF CAG circEGFR(2-6) IRES neo	pF CAG IRES neo	EGFR	2,3,4,5,6	circEGFR(2-6)	Sanger	Yes
pF CAG circEGFR(19,20) IRES neo	pF CAG IRES neo	EGFR	19,20	circEGFR(19,20)	Sanger	Yes
pF CAG circNFASC(29,30) IRES neo	pF CAG IRES neo	NFASC	29,30	circNFASC(29,30)	Sanger	Yes

### Sheet: psiCHECK-2
Constructs based on psiCHECK2 contruct
Vector name	Backbone	Reporter genes		Insert sequence (3' of StuI site)	Vector sequenced (Sanger/Whole plasmid)
psiCHECK2	psiCHECK2	Renilla luciferase	Firefly luciferase	none	Sanger
psiCHECK2 circMLLT2(3,4) clean bsj	psiCHECK2	Renilla luciferase	Firefly luciferase	TCTCAGTCAGTTGAGTTTGTACAATGACGA	Sanger
psiCHECK2 circMLLT2(3,4) scarred bsj	psiCHECK2	Renilla luciferase	Firefly luciferase	CAGTTGAGCCGCGGAGGATATCTTTGTACA	Sanger
