## Supplementary Table S2 for "Versatile toolkit for highly-efficient and scarless overexpression of circular RNAs"

### Sheet: Oligos
Oligonucleotides used in this study
	Forward Primer sequence (5'-3')	Reverse Primer sequence (5'-3')	Product size (bp)	Notes (reference, product sequence)
(q)RT-PCR amplification of circRNAs and linear RNAs
circEGFR(2-6)	GACTGCTGCCACAACCAG	CCAAATTCCCAAGGACCACC	168	GACTGCTGCCACAACCAGTGTGCTGCAGGCTGCACAGGCCCCCGGGAGAGCGACTGCCTGTTTGCCAAGGCACGAGTAACAAGCTCACGCAGTTGGGCACTTTTGAAGATCATTTTCTCAGCCTCCAGAGGATGTTCAATAACTGTGAGGTGGTCCTTGGGAATTTGG
linear EGFR exon2-6	GACTGCTGCCACAACCAG	CCTACTCAGACAATGCGATGC	290	GACTGCTGCCACAACCAGTGTGCTGCAGGCTGCACAGGCCCCCGGGAGAGCGACTGCCTGGTAAGAAGCAAGGAAAAGAATTAGGCTCGGCACGGTAGCTCACACCTGTAATCCCAGCACTCGAGTCTAGAGGGCCCGTTTAAACCCGCTGATCAGCCTCGACTGTGCCTTCTAGTTGCCAGCCATCTGTTGTTTGCCCCTCCCCCGTGCCTTCCTTGACCCTGGAAGGTGCCACTCCCACTGTCCTTTCCTAATAAAATGAGGAAATTGCATCGCATTGTCTGAGTAGG
circEGFR(19-20)	GCTCATCACGCAGCTCATG	TCGAGGATTTCCTTGTTGG	207	GCTCATCACGCAGCTCATGCCCTTCGGCTGCCTCCTGGACTATGTCCGGGAACACAAAGACAATATTGGCTCCCAGTACCTGCTCAACTGGTGTGTGCAGATCGCAAAGGGACTCTGGATCCCAGAAGGTGAGAAAGTTAAAATTCCCGTCGCTATCAAGGAATTAAGAGAAGCAACATCTCCGAAAGCCAACAAGGAAATCCTCGA
circEGFR(2-20)	CAGCTCATCACGCAGCTCAT	CCAAGGACCACCTCACAGTT	211	CAGCTCATCACGCAGCTCATGCCCTTCGGCTGCCTCCTGGACTATGTCCGGGAACACAAAGACAATATTGGCTCCCAGTACCTGCTCAACTGGTGTGTGCAGATCGCAAAGTTTGCCAAGGCACGAGTAACAAGCTCACGCAGTTGGGCACTTTTGAAGATCATTTTCTCAGCCTCCAGAGGATGTTCAATAACTGTGAGGTGGTCCTTGG
circNFASC(29,30)	GGTTTATTCCCGGGACAACG	AACCACAAAGTCAGTTCCGG	166	GGTTTATTCCCGGGACAACGAGGGCATCAGCAGTACCGTCATCACCTTTATGACCAGTACAGCCCCTGATGAGCAGTCCATATGGAACGTCACGGTGCTCCCCAACAGTAAATGGGCCAACATCACCTGGAAGCACAATTTCGGGCCCGGAACTGACTTTGTGGTT
linear NFASC exon29-30	GGTTTATTCCCGGGACAACG	CCTACTCAGACAATGCGATGC	292	GGTTTATTCCCGGGACAACGAGGGCATCAGCAGTACCGTCATCACCTTTATGACCAGTACAGGTAAGAAGCAAGGAAAAGAATTAGGCTCGGCACGGTAGCTCACACCTGTAATCCCAGCACTCGAGTCTAGAGGGCCCGTTTAAACCCGCTGATCAGCCTCGACTGTGCCTTCTAGTTGCCAGCCATCTGTTGTTTGCCCCTCCCCCGTGCCTTCCTTGACCCTGGAAGGTGCCACTCCCACTGTCCTTTCCTAATAAAATGAGGAAATTGCATCGCATTGTCTGAGTAGG
circBCR(9-14)	GGGGCTCTATGGGTTTCTGA	AGGTCGGTGAACAGGAAGAC	148	GGGGCTCTATGGGTTTCTGAATGTCATCGTCCACTCAGCCACTGGATTTAAGCAGAGTTCAACACCGGCAGCTGCTGAAGGACAGCTTCATGGTGGAGCTGGTGGAGGGGGCCCGCAAGCTGCGCCACGTCTTCCTGTTCACCGACCT
circTNIK(5-7)	GTCAGTGCTCAGCTTGATCG	CCAGCACCACAAAACTCCAT	146	GTCAGTGCTCAGCTTGATCGAACAGTGGGCAGGAGGAATACTTTCATTGGAACTCCCTACTGGATGGCACCAGAAGTTATTGCCTGTGATGAAAACCCAGATGCCACATATGATTTCAAGTTGGTGATGGAGTTTTGTGGTGCTGG
circMLLT2(3,4)	GGACTATCGACAGCAGACCT	TTTCTCTTGGTGGGCTTCCT	170	GGACTATCGACAGCAGACCTTTGAAAAAACAGACTTGAAAGTGCCTGCCAAAGCCAAGCTCACCAAACTGAAGATGCCTTCTCAGTCAGTTGAGTTTGTACAATGACGACAGAAACCTGCTTCGAATTAGAGAGAAGGAAAGACGCAACCAGGAAGCCCACCAAGAGAAA
circPPP1R13B(2-4)	AGACCCAAGAGCAACGAACT	CAGGTTGTTTCCGGTGTTATAG	142	AGACCCAAGAGCAACGAACTCAGAGAAATGTAATAAATGTACCTGGAGAAAAACGTACTGAAAATGGGATGATATTAACTGTTTTCTTGAGCAACAATGAACAGATTTTAACAGAAGTTCCTATAACACCGGAAACAACCTG
circKCNN2(8)	TGCCCAGGAACTGTACTCTTG	TCTCCAGTCATCTGCTCCATT	113	TGCCCAGGAACTGTACTCTTGGTTTTTAGTATCTCATTATGGATAATTGCCGCATGGACTGTCCGAGCTTGTGAAAGTTGTTCATGGTGGACAATGGAGCAGATGACTGGAGA
circCORO1C(7,8)	CAACACATTCAGCAGCAAGG	AGGGTCATAGAAAGGCAGCA	162	CAACACATTCAGCAGCAAGGAGCCTCAGAGAGGGATGGGTTACATGCCCAAGAGGGGACTTGATGTTAACAAATGTGAGATTGCCAGAAAAATATGCAGGAACCAATTGCTCTTCATGAGATGGACACTAGCAATGGGGTGTTGCTGCCTTTCTATGACCCT
TBP	CACGCCAGCTTCGGAGAGTT	ATCAGTGCCGTGGTTCGTGG	183	CACGCCAGCTTCGGAGAGTTCTGGGATTGTACCGCAGCTGCAAAATATTGTATCCACAGTGAATCTTGGTTGTAAACTTGACCTAAAGACCATTGCACTTCGTGCCCGAAACGCCGAATATAATCCCAAGCGGTTTGCTGCGGTAATCATGAGGATAAGAGAGCCACGAACCACGGCACTGAT
Amp	GTGCACGAGTGGGTTACATC	GAATAGTGTATGCGGCGACC	172	GTGCACGAGTGGGTTACATCGAACTGGATCTCAACAGCGGTAAGATCCTTGAGAGTTTTCGCCCCGAAGAACGTTTTCCAATGATGAGCACTTTTAAAGTTCTGCTATGTGGCGCGGTATTATCCCGTATTGACGCCGGGCAAGAGCAACTCGGTCGCCGCATACACTATTC
FUS	CAGACAGGGAAACTGGCAAGCT	GGCGAGTAGCAAATGAGACCTTG	138	CAGACAGGGAAACTGGCAAGCTGAAGGGAGAGGCAACGGTCTCTTTTGATGACCCACCTTCAGCTAAAGCAGCTATTGACTGGTTTGATGGTAAAGAATTCTCCGGAAATCCTATCAAGGTCTCATTTGCTACTCGCC
NOVA2	AGCCACCATCAAGCTCTCCAAG	CATCGCTTGTGGGATTTCTCGG	142	AGCCACCATCAAGCTCTCCAAGTCCAAAGACTTCTACCCCGGAACCACAGAGCGGGTATGCCTAGTACAGGGCACGGCAGAGGCCTTGAATGCTGTGCACAGCTTTATTGCCGAGAAGGTCCGAGAAATCCCACAAGCGATG
QKI	TCCGAGGCAAAGGCTCAATGAG	GCTCTGTTCTGAGCATCTTCCAC	124	TCCGAGGCAAAGGCTCAATGAGGGATAAAAAAAAGGAGGAGCAAAATAGAGGCAAGCCCAATTGGGAGCATCTAAATGAAGATTTACATGTACTAATCACTGTGGAAGATGCTCAGAACAGAGC
MBNL1	GATCTTGCCGACTGCACCAATG	TTGCCACGTTGGTACTCTCGAC	132	GATCTTGCCGACTGCACCAATGTTGGTTACAGGGAATCCGGGTGTCCCTGTACCTGCAGCTGCTGCAGCTGCTGCACAGAAATTAATGCGAACAGACAGACTTGAGGTATGTCGAGAGTACCAACGTGGCAA
Primers for circRNA overexpression
circEGFR exon2-6 (mc2)			683	For cloning EGFR exons 2-6 into mc2 by BsmBI digestion
EGFR exon 2 For BsmBI	GCGTCTCA TCAG TTTGCCAAGGCACGAGTAAC			GCGTCTCA TCAG TTTGCCAAGGCACGAGTAACAAGCTCACGCAGTTGGGCACTTTTGAAGATCATTTTCTCAGCCTCCAGAGGATGTTCAATAACTGTGAGGTGGTCCTTGGGAATTTGGAAATTACCTATGTGCAGAGGAATTATGATCTTTCCTTCTTAAAGACCATCCAGGAGGTGGCTGGTTATGTCCTCATTGCCCTCAACACAGTGGAGCGAATTCCTTTGGAAAACCTGCAGATCATCAGAGGAAATATGTACTACGAAAATTCCTATGCCTTAGCAGTCTTATCTAACTATGATGCAAATAAAACCGGACTGAAGGAGCTGCCCATGAGAAATTTACAGGAAATCCTGCATGGCGCCGTGCGGTTCAGCAACAACCCTGCCCTGTGCAA…
EGFR exon 6 Rev BsmBI	TCGTCTCA TTAC CAGGCAGTCGCTCTCCC
circNFASC exon29-30 (mc2)			294	For cloning NFASC exons 29-30 into mc2 by BsmBI digestion
NFASC exon 29 For BsmBI	GCGTCTCT TCAG CCCCTGATGAGCAGTCCATA			GCGTCTCT TCAG CCCCTGATGAGCAGTCCATATGGAACGTCACGGTGCTCCCCAACAGTAAATGGGCCAACATCACCTGGAAGCACAATTTCGGGCCCGGAACTGACTTTGTGGTTGAGTACATCGACAGCAACCATACGAAAAAAACTGTCCCAGTTAAGGCCCAGGCTCAGCCTATACAGCTGACAGACCTCTATCCCGGGATGACATACACGTTGCGGGTTTATTCCCGGGACAACGAGGGCATCAGCAGTACCGTCATCACCTTTATGACCAGTACAG GTAA AGAGACGG
NFASC exon 30 Rev BsmBI	CCGTCTCT TTAC CTGTACTGGTCATAAAGGTG
circTNIK exon5-7 (mc2)			357	For cloning TNIK exons 5-7 into mc2 by BsmBI digestion
TNIK exon 5 For BsmBI	GCGTCTCT TCAG TTGGTGATGGAGTTTTGTGG			GCGTCTCT TCAG TTGGTGATGGAGTTTTGTGGTGCTGGCTCTGTCACCGACCTGATCAAGAACACAAAAGGTAACACGTTGAAAGAGGAGTGGATTGCATACATCTGCAGGGAAATCTTACGGGGGCTGAGTCACCTGCACCAGCATAAAGTGATTCATCGAGATATTAAAGGGCAAAATGTCTTGCTGACTGAAAATGCAGAAGTTAAACTAGTGGACTTTGGAGTCAGTGCTCAGCTTGATCGAACAGTGGGCAGGAGGAATACTTTCATTGGAACTCCCTACTGGATGGCACCAGAAGTTATTGCCTGTGATGAAAACCCAGATGCCACATATGATTTCAAG GTAA AGAGACGG
TNIK exon 7 Rev BsmBI	CCGTCTCT TTAC CTTGAAATCATATGTGGCAT
circBCR exon9-14 (mc2)			691	For cloning BCR exons 9-14 into mc2 by BsmBI digestion
BCR exon 9 For BsmBI	GCGTCTCG TCAG CACCGGCAGCTGCTGAAGGA			GCGTCTCG TCAG CACCGGCAGCTGCTGAAGGACAGCTTCATGGTGGAGCTGGTGGAGGGGGCCCGCAAGCTGCGCCACGTCTTCCTGTTCACCGACCTGCTTCTCTGCACCAAGCTCAAGAAGCAGAGCGGAGGCAAAACGCAGCAGTATGACTGCAAATGGTACATTCCGCTCACGGATCTCAGCTTCCAGATGGTGGATGAACTGGAGGCAGTGCCCAACATCCCCCTGGTGCCCGATGAGGAGCTGGACGCTTTGAAGATCAAGATCTCCCAGATCAAGAGTGACATCCAGAGAGAGAAGAGGGCGAACAAGGGCAGCAAGGCTACGGAGAGGCTGAAGAAGAAGCTGTCGGAGCAGGAGTCACTGCTGCTGCTTATGTCTCCCAGCATGGCCT…
BCR exon 14 Rev BsmBI	TCGTCTCC TTAC TTGAACTCTGCTTAAATCCA
circEGFR exon19-20 (mc2)			325	To clone EGFR exon 19-20 into mc2 using NEBuilder
NEB circEGFR exon 19 For	ACTTTTTTTTTATACTTCAG GGACTCTGGATCCCAGAAGG			ACTTTTTTTTTATACTTCAG GGACTCTGGATCCCAGAAGGTGAGAAAGTTAAAATTCCCGTCGCTATCAAGGAATTAAGAGAAGCAACATCTCCGAAAGCCAACAAGGAAATCCTCGATGAAGCCTACGTGATGGCCAGCGTGGACAACCCCCACGTGTGCCGCCTGCTGGGCATCTGCCTCACCTCCACCGTGCAGCTCATCACGCAGCTCATGCCCTTCGGCTGCCTCCTGGACTATGTCCGGGAACACAAAGACAATATTGGCTCCCAGTACCTGCTCAACTGGTGTGTGCAGATCGCAAAG gtaagaagcaaggaaaagaa
NEB circEGFR exon 20 Rev	ttcttttccttgcttcttac CTTTGCGATCTGCACACACC
circEGFR exon2-20 (mc2)			2421	To clone EGFR exon 2-20 into mc2 using NEBuilder
NEB circEGFR exon 2 For	ACTTTTTTTTTATACTTCAG TTTGCCAAGGCACGAGTAAC			ACTTTTTTTTTATACTTCAG TTTGCCAAGGCACGAGTAACAAGCTCACGCAGTTGGGCACTTTTGAAGATCATTTTCTCAGCCTCCAGAGGATGTTCAATAACTGTGAGGTGGTCCTTGGGAATTTGGAAATTACCTATGTGCAGAGGAATTATGATCTTTCCTTCTTAAAGACCATCCAGGAGGTGGCTGGTTATGTCCTCATTGCCCTCAACACAGTGGAGCGAATTCCTTTGGAAAACCTGCAGATCATCAGAGGAAATATGTACTACGAAAATTCCTATGCCTTAGCAGTCTTATCTAACTATGATGCAAATAAAACCGGACTGAAGGAGCTGCCCATGAGAAATTTACAGGAAATCCTGCATGGCGCCGTGCGGTTCAGCAACAACCCTGCCC…
NEB circEGFR exon 20 Rev	ttcttttccttgcttcttac CTTTGCGATCTGCACACACC
circMLLT2 exon3-4 (mc2)			1061	To clone MLLT2 exon 3-4 into mc2 using NEBuilder
NEB circMLLT2 exon 3 For	ACTTTTTTTTTATACTTCAG TTTGTACAATGACGACAGAAACC			ACTTTTTTTTTATACTTCAG TTTGTACAATGACGACAGAAACCTGCTTCGAATTAGAGAGAAGGAAAGACGCAACCAGGAAGCCCACCAAGAGAAAGAGGCATTTCCTGAAAAGATTCCCCTTTTTGGAGAGCCCTACAAGACAGCAAAAGGTGATGAGCTGTCTAGTCGAATACAGAACATGTTGGGAAACTACGAAGAAGTGAAGGAGTTCCTTAGTACTAAGTCTCACACTCATCGCCTGGATGCTTCTGAAAATAGGTTGGGAAAGCCGAAATATCCTTTAATTCCTGACAAAGGGAGCAGCATTCCATCCAGCTCCTTCCACACTAGTGTCCACCACCAGTCCATTCACACTCCTGCGTCTGGACCACTTTCTGTTGGCAACATTAGCCACAA…
NEB circMLLT2 exon 4 Rev	ttcttttccttgcttcttac CTCAACTGACTGAGAAGGCA
circEGFR exon2-6 (minicirc)			677	To clone EGFR exon 2-6 into CircRNA Mini Vector using the EcoRV & SacII restriction sites
EGFR exon 2 F EcoRV	ccA gatatc TTTGCCAAGGCACGAGTAAC			ccA gatatc TTTGCCAAGGCACGAGTAACAAGCTCACGCAGTTGGGCACTTTTGAAGATCATTTTCTCAGCCTCCAGAGGATGTTCAATAACTGTGAGGTGGTCCTTGGGAATTTGGAAATTACCTATGTGCAGAGGAATTATGATCTTTCCTTCTTAAAGACCATCCAGGAGGTGGCTGGTTATGTCCTCATTGCCCTCAACACAGTGGAGCGAATTCCTTTGGAAAACCTGCAGATCATCAGAGGAAATATGTACTACGAAAATTCCTATGCCTTAGCAGTCTTATCTAACTATGATGCAAATAAAACCGGACTGAAGGAGCTGCCCATGAGAAATTTACAGGAAATCCTGCATGGCGCCGTGCGGTTCAGCAACAACCCTGCCCTGTGCAACGT…
EGFR exon 6 R SacII	ttT ccgcgg CAGGCAGTCGCTCTCCC
circEGFR exon19-20 (minicirc)			303	To clone EGFR exon 19-20 into CircRNA Mini Vector using the EcoRV & SacII restriction sites
EGFR exon 19 F EcoRV	ATA gatatc GGACTCTGGATCCCAGAAGG			ATA gatatc GGACTCTGGATCCCAGAAGGTGAGAAAGTTAAAATTCCCGTCGCTATCAAGGAATTAAGAGAAGCAACATCTCCGAAAGCCAACAAGGAAATCCTCGATGAAGCCTACGTGATGGCCAGCGTGGACAACCCCCACGTGTGCCGCCTGCTGGGCATCTGCCTCACCTCCACCGTGCAGCTCATCACGCAGCTCATGCCCTTCGGCTGCCTCCTGGACTATGTCCGGGAACACAAAGACAATATTGGCTCCCAGTACCTGCTCAACTGGTGTGTGCAGATCGCAAAGccgcgg Aaa
EGFR exon 20 R SacII	ttT ccgcgg CTTTGCGATCTGCACACAC
circEGFR exon2-20 (minicirc)			2399	To clone EGFR exon 2-20 into CircRNA Mini Vector using the EcoRV & SacII restriction sites
EGFR exon 2 F EcoRV	ccA gatatc TTTGCCAAGGCACGAGTAAC			ccA gatatc TTTGCCAAGGCACGAGTAACAAGCTCACGCAGTTGGGCACTTTTGAAGATCATTTTCTCAGCCTCCAGAGGATGTTCAATAACTGTGAGGTGGTCCTTGGGAATTTGGAAATTACCTATGTGCAGAGGAATTATGATCTTTCCTTCTTAAAGACCATCCAGGAGGTGGCTGGTTATGTCCTCATTGCCCTCAACACAGTGGAGCGAATTCCTTTGGAAAACCTGCAGATCATCAGAGGAAATATGTACTACGAAAATTCCTATGCCTTAGCAGTCTTATCTAACTATGATGCAAATAAAACCGGACTGAAGGAGCTGCCCATGAGAAATTTACAGGAAATCCTGCATGGCGCCGTGCGGTTCAGCAACAACCCTGCCCTGTGCAACGT…
EGFR exon 20 R SacII	ttT ccgcgg CTTTGCGATCTGCACACAC
circNFASC exon29-30 (minicirc)			288	To clone NFASC exon 29-30 into CircRNA Mini Vector using the AgeI & HpaI restriction sites
NFASC exon 29 F AgeI	acg accggt CCCCTGATGAGCAGTCCATA			acg accggt CCCCTGATGAGCAGTCCATATGGAACGTCACGGTGCTCCCCAACAGTAAATGGGCCAACATCACCTGGAAGCACAATTTCGGGCCCGGAACTGACTTTGTGGTTGAGTACATCGACAGCAACCATACGAAAAAAACTGTCCCAGTTAAGGCCCAGGCTCAGCCTATACAGCTGACAGACCTCTATCCCGGGATGACATACACGTTGCGGGTTTATTCCCGGGACAACGAGGGCATCAGCAGTACCGTCATCACCTTTATGACCAGTACAG GTTAAC cca
NFASC exon 30 R HpaI	tgg gttaac CTGTACTGGTCATAAAGGTG
circBCR exon9-14 (mincirc)			691	To clone BCR exon 9-14 into CircRNA Mini Vector using the AgeI restriction site
BCR exon 9 F AgeI	AAGTAT ACCGGT CACCGGCAGCTGCTGAA			AAGTAT ACCGGT CACCGGCAGCTGCTGAAGGACAGCTTCATGGTGGAGCTGGTGGAGGGGGCCCGCAAGCTGCGCCACGTCTTCCTGTTCACCGACCTGCTTCTCTGCACCAAGCTCAAGAAGCAGAGCGGAGGCAAAACGCAGCAGTATGACTGCAAATGGTACATTCCGCTCACGGATCTCAGCTTCCAGATGGTGGATGAACTGGAGGCAGTGCCCAACATCCCCCTGGTGCCCGATGAGGAGCTGGACGCTTTGAAGATCAAGATCTCCCAGATCAAGAGTGACATCCAGAGAGAGAAGAGGGCGAACAAGGGCAGCAAGGCTACGGAGAGGCTGAAGAAGAAGCTGTCGGAGCAGGAGTCACTGCTGCTGCTTATGTCTCCCAGCATGGCCT…
BCR exon 14 R AgeI	AAGTAT ACCGGT TTGAACTCTGCTTAAATCCAGTG
circTNIK exon5-7 (minicirc)			351	To clone TNIK exon 5-7 into CircRNA Mini Vector using the EcoRV & SacII restriction sites
TNIK exon 5 F EcoRV	ggg gatatc TTGGTGATGGAGTTTTGTGG			ggg gatatc TTGGTGATGGAGTTTTGTGGTGCTGGCTCTGTCACCGACCTGATCAAGAACACAAAAGGTAACACGTTGAAAGAGGAGTGGATTGCATACATCTGCAGGGAAATCTTACGGGGGCTGAGTCACCTGCACCAGCATAAAGTGATTCATCGAGATATTAAAGGGCAAAATGTCTTGCTGACTGAAAATGCAGAAGTTAAACTAGTGGACTTTGGAGTCAGTGCTCAGCTTGATCGAACAGTGGGCAGGAGGAATACTTTCATTGGAACTCCCTACTGGATGGCACCAGAAGTTATTGCCTGTGATGAAAACCCAGATGCCACATATGATTTCAAG ccgcgg AGC
TNIK exon 7 R SacII	GCT ccgcgg CTTGAAATCATATGTGGCAT
circMLLT2 exon3-4 (minicirc)
MLLT2 exon 3 F EcoRV	ttttttttatacttcag gatatc TTTGTACAATGACGACAGAAACC		1068	To clone MLLT2 exon 3-4 into CircRNA Mini Vector EcoRV & SacII restriction sites using NEBuilder
MLLT2 exon 4 R SacII	tttccttgcttcttacct ccgcgg CTCAACTGACTGAGAAGGCA			ttttttttatacttcag gatatc TTTGTACAATGACGACAGAAACCTGCTTCGAATTAGAGAGAAGGAAAGACGCAACCAGGAAGCCCACCAAGAGAAAGAGGCATTTCCTGAAAAGATTCCCCTTTTTGGAGAGCCCTACAAGACAGCAAAAGGTGATGAGCTGTCTAGTCGAATACAGAACATGTTGGGAAACTACGAAGAAGTGAAGGAGTTCCTTAGTACTAAGTCTCACACTCATCGCCTGGATGCTTCTGAAAATAGGTTGGGAAAGCCGAAATATCCTTTAATTCCTGACAAAGGGAGCAGCATTCCATCCAGCTCCTTCCACACTAGTGTCCACCACCAGTCCATTCACACTCCTGCGTCTGGACCACTTTCTGTTGGCAACATTAGCC…
Synthetic DNA fragments (gBlocks) for cloning
Scarred bsj for circMLLT2(3,4) cloning into psiCHECK2	TGAGGAGGCTTTTTTGGAGGCCTCAGTTGAGCCGCGGAGGATATCTTTGTACAAGGCTTTTGCAAAAAGCTTGATTCTTCTGACACAACAGTCTCGAACTTAAGCTGCAGAAGTTGGTCGTGAGGCACTGGGCAGGTAAGTATCAAGGTTACAAGACAGGTTTAAGGAGACCAATAGAAACTGGGCTTGTCGAGACAGAGAAGACTCTTGCGTTTCTGATAGGCACCTATTGGTCTTACTGACATCCACTTTGCCTTTCTCTCCACAGGTGTCCACTCCCAGTTCAATTACAGCTCTTAAGGCTAGAGTACTTAATACGACTCACTATAGGCTAGCCACCATGGCTTCCAAGGTG
Scarless bsj for circMLLT2(3,4) cloning into psiCHECK2	TGAGGAGGCTTTTTTGGAGGCCTTCTCAGTCAGTTGAGTTTGTACAATGACGAAGGCTTTTGCAAAAAGCTTGATTCTTCTGACACAACAGTCTCGAACTTAAGCTGCAGAAGTTGGTCGTGAGGCACTGGGCAGGTAAGTATCAAGGTTACAAGACAGGTTTAAGGAGACCAATAGAAACTGGGCTTGTCGAGACAGAGAAGACTCTTGCGTTTCTGATAGGCACCTATTGGTCTTACTGACATCCACTTTGCCTTTCTCTCCACAGGTGTCCACTCCCAGTTCAATTACAGCTCTTAAGGCTAGAGTACTTAATACGACTCACTATAGGCTAGCCACCATGGCTTCCAAGGTG
For cloning circKCNN2(8) into mc2 by restriction cloning	GTAAAACGACGGCCAGtcagGgagacgTTGTTCATGGTGGACAATGGAGCAGATGACTGGAGAATAGCCATGACTTATGAGCGTATTTTCTTCATCTGCTTGGAAATACTGGTGTGTGCTATTCATCCCATACCTGGGAATTATACATTCACATGGACGGCCCGGCTTGCCTTCTCCTATGCCCCATCCACAACCACCGCTGATGTGGATATTATTTTATCTATACCAATGTTCTTAAGACTCTATCTGATTGCCAGAGTCATGCTTTTACATAGCAAACTTTTCACTGATGCCTCCTCTAGAAGCATTGGAGCACTTAATAAGATAAACTTCAATACACGTTTTGTTATGAAGACTTTAATGACTATATGCCCAGGAACTGTACTCTTGGTTTTTAGT…
For cloning circPPP1R13B(2-4) into mc2 by restriction cloning	GTAAAACGACGGCCAGtcagGgagacgATGATATTAACTGTTTTCTTGAGCAACAATGAACAGATTTTAACAGAAGTTCCTATAACACCGGAAACAACCTGTCGAGATGTTGTAGAATTTTGCAAGGAACCTGGAGAAGGCAGCTGCCATTTAGCTGAAGTGTGGAGGGGAAATGAACGTCCCATACCCTTTGATCATATGATGTACGAACATCTTCAGAAATGGGGTCCACGGAGGGAAGAAGTGAAATTTTTCCTTCGACACGAGGACTCCCCAACTGAGAACAGTGAACAAGGTGGCCGTCAGACCCAAGAGCAACGAACTCAGAGAAATGTAATAAATGTACCTGGAGAAAAACGTACTGAAAATGGGcgtctcGgtaaGTCATAGCTGTTTCCTG
For cloning circCORO1C(7,8) into mc2 by Gibson assembly	actttttttttatacttcagAAAAATATGCAGGAACCAATTGCTCTTCATGAGATGGACACTAGCAATGGGGTGTTGCTGCCTTTCTATGACCCTGACACCAGCATCATTTACTTATGTGGAAAGGGTGACAGCAGTATTCGCTATTTTGAGATCACGGATGAATCCCCGTACGTCCACTACCTCAACACATTCAGCAGCAAGGAGCCTCAGAGAGGGATGGGTTACATGCCCAAGAGGGGACTTGATGTTAACAAATGTGAGATTGCCAGgtaagaagcaaggaaaagaa
Inserting MBNL1 sites into mc2 (A)	tccactagtccagtgtggtggaattcCCTGTCTCGCTTTTCCCCTCCGCTGCGGCCACaaagtgctgagattacaggcgtgagccaccacccccggcccactttttgtaaaggtacgtactaatgactttttttttatacttcagGgagacgg
Inserting MBNL1 sites into mc2 (B)	tttatacttcagGgagacggttgtgtacgtctcGgtaagaagcaaggaaaagaattaggctcggcacggtagctcacacctgtaatcccagcaCCTGTCTCGCTTTTCCCCTCCGCTGCGGCCACctcgagtctagagggcccgtttaaac
Inserting polyRBS sites into mc2 (A)	tccactagtccagtgtggtggaattcggtgGGGCCGTAGATTGCGTATTTGGTcattcaatactaaccttgctggaagaagccttaaccaagcaaATGGTGAGGGGAGTCATTCCTCGCGTCCCTGTCTCGCTTTTCCCCTCCGCTGCGGCCACaaagtgctgagattacaggcgtgagccaccacccccggcccactttttgtaaaggtacgtactaatgactttttttttatacttcagGgagacgg
Inserting polyRBS sites into mc2 (B)	tttatacttcagGgagacggttgtgtacgtctcGgtaagaagcaaggaaaagaattaggctcggcacggtagctcacacctgtaatcccagcaCCTGTCTCGCTTTTCCCCTCCGCTGCGGCCACATGGTGAGGGGAGTCATTCCTCGCGTCcattcaatactaaccttgctggaagaagccttaaccaagcaaTTGGGTTAGTATGTTTCGTTTTGggtgctcgagtctagagggcccgtttaaac
oligonucleotides for modifying mc2
Inserting QKI sites into mc2	aaaGAATTCatactaaccttgctggaagaagccttaaccaaagtgctgagattacaggc	agaCTCGAGggttaaggcttcttccagcaaggttagtattgctgggattacaggtgtgag	259	aaaGAATTCatactaaccttgctggaagaagccttaaccaaagtgctgagattacaggctgagattacaggcgtgagccaccacccccggcccactttttgtaaaggtacgtactaatgactttttttttatacttcagGgagacggttgtgtacgtctcGgtaagaagcaaggaaaagaattaggctcggcacggtagctcacacctgtaatcccagcaatactaaccttgctggaagaagccttaaccCTCGAGtct
Inserting NOVA2 sites into mc2	aaaGAATTCGAGTCATaaagtgctgagattacaggc	agaCTCGAGatgactctgctgggattacaggtgtgag	213	aaaGAATTCGAGTCATaaagtgctgagattacaggctgagattacaggcgtgagccaccacccccggcccactttttgtaaaggtacgtactaatgactttttttttatacttcagGgagacggttgtgtacgtctcGgtaagaagcaaggaaaagaattaggctcggcacggtag ctcacacctgtaatcccagcagagtcatCTCGAGtct
Inserting FUS sites into mc2	aaaGAATTCggtgaaagtgctgagattacaggc	agaCTCGAGcacctgctgggattacaggtgtgag	207	aaaGAATTCggtgaaagtgctgagattacaggctgagattacaggcgtgagccaccacccccggcccactttttgtaaaggtacgtactaatgactttttttttatacttcagGgagacggttgtgtacgtctcGgtaagaagcaaggaaaagaattaggctcggcacggtagctcacacctgtaatcccagcaggtgCTCGAGtct
EF1a For MluI	aaaacgcgtgggcagagcgcacatcgc		230	To amplify the EF1a core promoter from lentiCRISPRv2 puro to clone between the MluI & NheI restriction sites of mc2 neo
EF1a Rev NheI	gaagctagcctgtgttctggcggcaaacc			aaaacgcgtgggcagagcgcacatcgcccacagtccccgagaagttggggggaggggtcggcaattgatccggtgcctagagaaggtggcgcggggtaaactgggaaagtgatgtcgtgtactggctccgcctttttcccgagggtgggggagaaccgtatataagtgcagtagtcgccgtgaacgttctttttcgcaacg ggtttgccgccagaacacaggctagcttc
hPGK For MluI	gggacgcgtttgcgccttttccaaggcag		519	To amplify the hPGK promoter from pF hPGK mc2 IRES puro puro to clone between the MluI & NheI restriction sites of mc2 neo
hPGK Rev NheI	tgggctagcctggggagagaggtcggtga			gggacgcgtttgcgccttttccaaggcagccctgggtttgcgcagggacgcggctgctctgggcgtggttccgggaaacgcagcggcgccgaccctgggtctcgcacattcttcacgtccgttcgcagcgtcacccggatcttcgccgctacccttgtgggccccccggcgacgcttcctgctccgcccctaagtcgggaaggttccttgcggttcgcggcgtgccggacgtgacaaacggaagccgcacgtcttactagtaccctcgcagacggacagcgccagggagcaatggcagcgcgccgaccgcgatgggctgtggccaatagcggctgctcagcagggcgcgccgagagcagcggccgggaaggggcggtgcgggaggcggggtgtggggcg…
SmaI-AgeI-Blast For	tttcccgggACCGGTgccaccATGgccaagcctttgtctcaaga		429	To amplify the blasticidin resistance gene from lentiCRISPRv2blast to clone into mc2 (neo) (SmaI-BstBI) and pF CAG mc2 IRES neo (AgeI-BstBI)
BstBI-Blast Rev	ccaTTCGAAttagccctcccacacataacc			tttcccgggACCGGTgccaccATGgccaagcctttgtctcaaga agaatccaccctcattgaaagagcaacggctacaatcaacagcatccccatctctgaagactacagcgtcgccagcgcagctctctctagcgacggccgcatcttcactggtgtcaatgtatatcattttactgggggaccttgtgcagaactcgtggtgctgggcactgctgctgctgcggcagctggcaacctgacttgtatcgtcgcgatcggaaatgagaacaggggcatcttgagcccctgcggacggtgccgacaggtgcttctcgatctgcatcctgggatcaaagccatagtgaaggacagtgatggacagccgacggcagttgggattcgtgaattgctgccctc…
AgeI-Puro For	aaaACCGGTgccaccATGaccgagtacaagcccacg		624	To amplify the puromycin resistance gene from lentiCRISPRv2puro to clone into mc2 IRES blast (AgeI-BstBI) and pF CAG mc2 IRES neo (AgeI-BstBI)
BstBI-Puro Rev	aaaTTCGAAtcaggcaccgggcttgcg			aaaACCGGTgccaccATGaccgagtacaagcccacggtgcgcctcgccacccgcgacgacgtccccagggccgtacgcaccctcgccgccgcgttcgccgactaccccgccacgcgccacaccgtcgatccggaccgccacatcgagcgggtcaccgagctgcaagaactcttcctcacgcgcgtcgggctcgacatcggcaaggtgtgggtcgcggacgacggcgccgcggtggcggtctggaccacgccggagagcgtcgaagcgggggcggtgttcgccgagatcggcccgcgcatggccgagttgagcggttcccggctggccgcgcagcaacagatggaaggcctcctggcgccgcaccggcccaaggagcccgcgtggttcctggccaccgtc…
AgeI-Hygro For	aaaACCGGTgccaccATGaaaaagcctgaactcaccgc		1008	To amplify the hygromycin resistance gene from lentiCRISPRv2hygro to clone into mc2 IRES blast (AgeI-BstBI) and pF CAG mc2 IRES neo (AgeI-BstBI)
BstBI-Hygro Rev	cccTTCGAActatcggcgaagtacttctacac			aaaACCGGTgccaccATGaaaaagcctgaactcaccgc gacgtctgtcgagaagtttctgatcgaaaagttcgacagcgtgtccgacctgatgcagctctcggagggcgaagaatctcgtgctttcagcttcgatgtaggagggcgtggatatgtcctgcgggtaaatagctgcgccgatggtttctacaaagatcgttatgtttatcggcactttgcatcggccgcgctcccgattccggaagtgcttgacattggggaattcagcgagagcctgacctattgcatctcccgccgtgcacagggtgtcacgttgcaagacctgcctgaaaccgaactgcccgctgttctgcagccggtcgcggaggccatggatgcgatcgctgcggccgatcttag…
pF mc2 For	tggtggaattcaaagtgctg			For sequencing cDNA cloned between the BsmBI restriction sites of pF mc2 plasmids
pF mc2 Rev	CTGATCAGCGAGCTCTAGCA			For sequencing cDNA cloned between the BsmBI restriction sites of pF mc2 plasmids
hPGK For PacI	ttc TTAATTAA cgggtttattacagggacagc		608	To amplify the human PGK promoter from pXPR_502 to clone as a PacI-BamHI restriction fragment in pF CAG mc2 IRES neo
hPGK Rev (BamHI)	ggtggcaagcttaagttggat			ttc TTAATTAA cgggtttattacagggacagcttacagggacagcagagatccactttggcgccggctcgagggggcccgggttgcgccttttccaaggcagccctgggtttgcgcagggacgcggctgctctgggcgtggttccgggaaacgcagcggcgccgaccctgggtctcgcacattcttcacgtccgttcgcagcgtcacccggatcttcgccgctacccttgtgggccccccggcgacgcttcctgctccgcccctaagtcgggaaggttccttgcggttcgcggcgtgccggacgtgacaaacggaagccgcacgtcttactagtaccctcgcagacggacagcgccagggagcaatggcagcgcgccgaccgcgatgggctgtggcc…
pF mini circ For	ctcggatccactagtccagt		254	To amplify the mc2 insert and clone into the BamHI site of pF CAG SD IRES neo
pF mini circ Rev	aga GgATCc agtcgaggctgatcagcgg			ctcggatccactagtccagtgtggtggaattcaaagtgctgagattacaggcgtgagccaccacccccggcccactttttgtaaaggtacgtactaatgactttttttttatacttcagGgagacggttgtgtacgtctcGgtaagaagcaaggaaaagaattaggctcggcacggtagctcacacctgtaatcccagcactcgagtctagagggcccgtttaaacccgctgatcagcctcgact ggATCC tct
mc2 For Seq	ctcggatccactagtccagt			To sequence inserts cloned between the BsmBI restriction sites of mc2
bsj amplicon-seq oligos
circEGFRexon19-20 For	TCGTCGGCAGCGTCAGATGTGTATAAGAGACAG NNNNNNNNNNNN ACTCATCACGCAGCTCATG
circEGFRexon19-20 Rev	GTCTCGTGGGCTCGGAGATGTGTATAAGAGACAG TCGAGGATTTCCTTGTTGG
circEGFRexon2-20 For	TCGTCGGCAGCGTCAGATGTGTATAAGAGACAG NNNNNNNNNNNN GACTGCTGCCACAACCAG
circEGFRexon2-20 Rev	GTCTCGTGGGCTCGGAGATGTGTATAAGAGACAG CCAAGGACCACCTCACAGTT
circBCR exon 9-14 For	TCGTCGGCAGCGTCAGATGTGTATAAGAGACAG NNNNNNNNNNNN GGGGCTCTATGGGTTTCTGA
circBCR exon 9-14 Rev	GTCTCGTGGGCTCGGAGATGTGTATAAGAGACAG AGGTCGGTGAACAGGAAGAC
circMLLexon9 For	TCGTCGGCAGCGTCAGATGTGTATAAGAGACAG NNNNNNNNNNNN AGCACTCTCTCCAATGGCAA
circMLLexon9 Rev	GTCTCGTGGGCTCGGAGATGTGTATAAGAGACAG TCAAAGTGCCTGCATTCTCC
circMLLT2exon3-4 For	TCGTCGGCAGCGTCAGATGTGTATAAGAGACAG NNNNNNNNNNNN GGACTATCGACAGCAGACCT
circMLLT2exon3-4 Rev	GTCTCGTGGGCTCGGAGATGTGTATAAGAGACAG TTTCTCTTGGTGGGCTTCCT
Illumina Forward Round 2	TCGTCGGCAGCGTCAGATGT
Illumina Reverse Round 2	GTCTCGTGGGCTCGGAGATG
other oligos
hRluc Rev seq	TGAGGCCCAGTGATCATGC			For sequencing nucleotides cloned between the NheI & StuI restriction sites of psiCHECK-2
